# Transcriptomics Reveals Tumorigenesis and Pathogen Response in Scombrid Puffy Snout Syndrome

**DOI:** 10.1101/2023.06.26.546572

**Authors:** Savanah L. Leidholt, Kalia Bistolas, Manoj Pastey, Mark Dasenko, Emily Miller, Kyle S. Van Houtan, Andre Boustany, Tatiana Galivn, Rebecca Vega Thurber

**Author notes:** **Corresponding Author Information**: Mailing Address: 2820 SW Campus Way, Corvallis, OR 97331.

## Abstract

Scombrids represent some of the most economically important fisheries globally. However, increased interest in creating aquaculture systems for these fish has also increased the risk for disease emergence. One such disease, Puffy Snout Syndrome (PSS), causes collagenous tissue growths on the face in numerous scombrid taxa. PSS has mainly been documented in captive-held fish populations and can lead to high mortality rates. Despite this, little is known about the causative agent(s) of PSS and the immune response they elicit. Therefore, we leveraged transcriptomic data of PSS symptomatic-captive, asymptomatic-captive, and healthy-wild Pacific Mackerel (*Scomber japonicus*) to evaluate the physiological characteristics of PSS infections and identify a potential mechanism of disease. Captive symptomatic and asymptomatic mackerel showed distinct gene expression patterns from their wild counterparts. Genes involved in tumorigenesis, immune response, and tissue remodeling were overexpressed in captive-held fish. WNT9 was the most overexpressed gene in captive groups, and the WNT signaling pathway itself showed a ∼3 fold increase in KEGG pathway enrichment analysis in captive animals. When captive fish were compared, asymptomatic fish showed lower expression of inflammation genes, but high expression of tumor suppressor genes compared to symptomatic-captive fish. Together, these host pathophysiological data and our past visual identification of RNA virus-like particles in afflicted tissues suggest that viral-mediated oncogenesis may be driving PSS in captive mackerel.
