## Supplementary material for "Transcriptomics Reveals Tumorigenesis and Pathogen Response in Scombrid Puffy Snout Syndrome": S5_Table4

### Sheet: Asympt_wild
Enrichment FDR	nGenes	Pathway Genes	Fold Enrichment	Pathway	URL	Genes
0.0182702	2	7	23.8647	Sulfur relay system	http://www.genome.jp/kegg-bin/show_pathway?dre04122	ctu1 nfs1
0.00164901	5	38	10.9903	DNA replication	http://www.genome.jp/kegg-bin/show_pathway?dre03030	pola2 mcm3 rpa2 pola1 pole
0.0113417	4	39	8.5668	Homologous recombination	http://www.genome.jp/kegg-bin/show_pathway?dre03440	rpa2 babam2 top3a rad54b
0.0153096	4	44	7.5933	Cytosolic DNA-sensing pathway	http://www.genome.jp/kegg-bin/show_pathway?dre04623	caspa polr3k polr2h ripk3
0.0174621	4	47	7.10862	Alanine, aspartate and glutamate metabolism	http://www.genome.jp/kegg-bin/show_pathway?dre00250	rimkla cps1 asrgl1 gls2a
0.000507697	8	96	6.96053	ECM-receptor interaction	http://www.genome.jp/kegg-bin/show_pathway?dre04512	col1a1a hmmr tnc itga11a col4a1 col6a1 vwf agrn
0.0182702	4	49	6.81847	Fanconi anemia pathway	http://www.genome.jp/kegg-bin/show_pathway?dre03460	fanci rpa2 top3a rev3l
0.0108529	5	63	6.62907	RIG-I-like receptor signaling pathway	http://www.genome.jp/kegg-bin/show_pathway?dre04622	ddx3xa il12ba tank casp10 trim25
1.86785e-05	12	152	6.59418	Cell cycle	http://www.genome.jp/kegg-bin/show_pathway?dre04110	rb1 rbl1 cdc6 ccna2 mcm3 cdc45 ccnb1 cdkn2c e2f3 prkdc ccne2 cdc20
0.00706702	6	85	5.89598	P53 signaling pathway	http://www.genome.jp/kegg-bin/show_pathway?dre04115	tp73 ccnb1 casp10 steap3 ccne2 igfbp3
0.0153096	5	73	5.72098	Ribosome biogenesis in eukaryotes	http://www.genome.jp/kegg-bin/show_pathway?dre03008	dkc1 utp4 pwp2h nat10 nop10
0.000507697	10	158	5.28648	Purine metabolism	http://www.genome.jp/kegg-bin/show_pathway?dre00230	pfas uox hprt1 rrm1 ampd1 entpd2a.1 dck pde9a prune gart
2.31092e-05	15	258	4.85618	Focal adhesion	http://www.genome.jp/kegg-bin/show_pathway?dre04510	actn1 ppp1r12a col1a1a egfra tnc erbb2 itga11a hgfa col4a1 met col6a1 vwf pdgfd pxna tln1
0.0469162	4	69	4.84211	Pyrimidine metabolism	http://www.genome.jp/kegg-bin/show_pathway?dre00240	rrm1 dck tk1 dut
0.00179769	10	191	4.37311	Cellular senescence	http://www.genome.jp/kegg-bin/show_pathway?dre04218	rb1 rbl1 ccna2 ccnb1 foxo1b trpv4 e2f3 ccne2 igfbp3 cacna1da
0.0219828	7	165	3.54354	NOD-like receptor signaling pathway	http://www.genome.jp/kegg-bin/show_pathway?dre04621	caspa panx1a hsp90ab1 tank plcb3 casp10 ripk3
0.0397176	6	142	3.52928	Melanogenesis	http://www.genome.jp/kegg-bin/show_pathway?dre04916	gnaq wnt10a wnt9b wnt2 wnt7aa wnt3a
0.0397176	6	143	3.5046	Spliceosome	http://www.genome.jp/kegg-bin/show_pathway?dre03040	ppil1 phf5a hsp70l thoc3 sf3b3 snrpf
0.0174621	8	194	3.44438	Apoptosis	http://www.genome.jp/kegg-bin/show_pathway?dre04210	ctsk dffa aifm1 endog casp10 birc5a parp2 casp6a
0.0219828	8	209	3.19718	Wnt signaling pathway	http://www.genome.jp/kegg-bin/show_pathway?dre04310	psen1 wnt10a wnt9b wnt2 wnt7aa tbl1xr1a wnt3a plcb3
0.00501572	13	351	3.09357	Calcium signaling pathway	http://www.genome.jp/kegg-bin/show_pathway?dre04020	itpkca gnaq egfra erbb2 fgf1b hgfa adrb2b plcb3 met avpr1aa pdgfd chrna7 cacna1da
0.0469162	7	197	2.96794	Protein processing in endoplasmic reticulum	http://www.genome.jp/kegg-bin/show_pathway?dre04141	ero1a hsph1 hsp90ab1 cryaba hsp70l mogs hspbp1
0.0113417	13	397	2.73512	MAPK signaling pathway	http://www.genome.jp/kegg-bin/show_pathway?dre04010	egfra erbb2 angpt1 ppp5c fgf1b hgfa dusp10 hsp70l met pdgfd relb mapk8ip1a cacna1da
4.19728e-06	49	1762	2.32281	Metabolic pathways	http://www.genome.jp/kegg-bin/show_pathway?dre01100	pfkfb3 itpkca pfas uox hprt1 cbsb cahz enpp2 rrm1 rimkla rdh12 cds1 cps1 asrgl1 tkta fuk ampd1 gldc entpd2a.1 cyc1 mthfd1l alg8 dck fpgs pomgnt1 ptgs1 enpp7.1 cmasa plod1a mogs pde9a dgkaa galnt1 nfs1 plcb3 gls2a cerk ndufa9a nanp prune fasn nsdhl aldh18a1 st6galnac4 gart tk1 ext1a kmt5aa dut

### Sheet: Sympt_Wild
Enrichment FDR	nGenes	Pathway Genes	Fold Enrichment	Pathway	URL	Genes
0.0166418	2	7	27.7014	Phenylalanine, tyrosine and tryptophan biosynthesis	http://www.genome.jp/kegg-bin/show_pathway?dre00400	pah tat
0.047572	2	16	12.1194	Phenylalanine metabolism	http://www.genome.jp/kegg-bin/show_pathway?dre00360	pah tat
0.0102983	4	38	10.2058	DNA replication	http://www.genome.jp/kegg-bin/show_pathway?dre03030	mcm3 pola1 pole pold3
0.000238848	8	86	9.01907	Biosynthesis of amino acids	http://www.genome.jp/kegg-bin/show_pathway?dre01230	cbsb psat1 cps1 pah tkta cbsa pfkla aldh18a1
0.0157777	4	49	7.91469	Fanconi anemia pathway	http://www.genome.jp/kegg-bin/show_pathway?dre03460	fanci ercc1 rmi1 rad51
0.0350231	3	39	7.45808	Homologous recombination	http://www.genome.jp/kegg-bin/show_pathway?dre03440	rad51 pold3 rad54b
0.0166607	4	54	7.18185	Cysteine and methionine metabolism	http://www.genome.jp/kegg-bin/show_pathway?dre00270	cbsb psat1 cbsa tat
0.047572	3	45	6.46367	Fructose and mannose metabolism	http://www.genome.jp/kegg-bin/show_pathway?dre00051	pfkfb3 fuk pfkla
0.000238848	10	152	6.37862	Cell cycle	http://www.genome.jp/kegg-bin/show_pathway?dre04110	rbl1 cdc6 ccna2 mcm3 ccnb2 cdc45 cdkn2c espl1 bub1 ccne2
0.047572	3	46	6.32315	Glycine, serine and threonine metabolism	http://www.genome.jp/kegg-bin/show_pathway?dre00260	cbsb psat1 cbsa
0.0250329	4	63	6.15587	RIG-I-like receptor signaling pathway	http://www.genome.jp/kegg-bin/show_pathway?dre04622	il12a atg12 mapk10 trim25
0.00361801	8	143	5.42406	Spliceosome	http://www.genome.jp/kegg-bin/show_pathway?dre03040	ppil1 sf3b4 thoc2 snrpd2 phf5a hspa1b srsf1a snrpf
0.0111604	6	108	5.38639	Progesterone-mediated oocyte maturation	http://www.genome.jp/kegg-bin/show_pathway?dre04914	ccna2 hsp90ab1 ccnb2 pik3r1 bub1 mapk10
0.0246896	5	100	4.84775	Toll-like receptor signaling pathway	http://www.genome.jp/kegg-bin/show_pathway?dre04620	pik3r1 il12a ctsk tlr8b mapk10
0.0166374	6	126	4.6169	C-type lectin receptor signaling pathway	http://www.genome.jp/kegg-bin/show_pathway?dre04625	caspa arhgef12a nfatc1 pik3r1 il12a mapk10
0.00408554	9	191	4.56856	Cellular senescence	http://www.genome.jp/kegg-bin/show_pathway?dre04218	rbl1 ccna2 nfatc1 ccnb2 pik3r1 foxo1b trpv4 ccne2 cacna1da
0.0166607	6	131	4.44069	Carbon metabolism	http://www.genome.jp/kegg-bin/show_pathway?dre01200	echs1 psat1 cps1 tkta ogdha pfkla
0.0312331	5	111	4.36734	Phosphatidylinositol signaling system	http://www.genome.jp/kegg-bin/show_pathway?dre04070	pik3r1 pik3c3 plcd1a plcb3 cdipt
0.0138584	7	158	4.29547	Purine metabolism	http://www.genome.jp/kegg-bin/show_pathway?dre00230	rrm1 paics entpd2a.1 adka dck pde1a fhit
0.0166374	7	168	4.03979	Phagosome	http://www.genome.jp/kegg-bin/show_pathway?dre04145	mhc2a tuba1b pik3c3 cybb colec12 vamp3 mrc1a
0.0111604	8	194	3.99814	Apoptosis	http://www.genome.jp/kegg-bin/show_pathway?dre04210	ntrk1 prf1.1 pik3r1 ctsk tuba1b endog birc5a mapk10
0.0350231	6	165	3.52564	NOD-like receptor signaling pathway	http://www.genome.jp/kegg-bin/show_pathway?dre04621	caspa hsp90ab1 cybb plcb3 atg12 mapk10
0.0261684	7	197	3.4451	Protein processing in endoplasmic reticulum	http://www.genome.jp/kegg-bin/show_pathway?dre04141	hsp90ab1 cryaba dnajc5aa hspa1b mbtps2 pdia3 mapk10
0.00615399	12	351	3.3147	Calcium signaling pathway	http://www.genome.jp/kegg-bin/show_pathway?dre04020	ntrk1 flt1 bdkrb1 hgfa plcd1a pde1a atp2b2 plcb3 pdgfd ednrba chrna7 cacna1da
0.0312331	7	209	3.2473	Wnt signaling pathway	http://www.genome.jp/kegg-bin/show_pathway?dre04310	nfatc1 wnt9b wnt2 wnt7aa wnt3a plcb3 mapk10
0.0307737	8	258	3.00636	Focal adhesion	http://www.genome.jp/kegg-bin/show_pathway?dre04510	lamb2 ppp1r12a flt1 pik3r1 hgfa col6a1 pdgfd mapk10
0.0445029	7	229	2.96369	Tight junction	http://www.genome.jp/kegg-bin/show_pathway?dre04530	patj tuba1b myh9a tjp2a pard6a mapk10 cacna1da
0.0111604	12	397	2.93063	MAPK signaling pathway	http://www.genome.jp/kegg-bin/show_pathway?dre04010	ntrk1 angpt2a flt1 atf2 nfatc1 hgfa dusp10 hspa1b pdgfd mapk10 cacna1da ptprr
0.000238848	39	1762	2.146	Metabolic pathways	http://www.genome.jp/kegg-bin/show_pathway?dre01100	echs1 pfkfb3 pla2g3 cbsb plod2 rrm1 psat1 hsd17b10 cps1 pah lpin1 lipt1 tkta fuk trit1 paics ogdha entpd2a.1 ndufv1 cyc1 adka alg8 dck cbsa pik3c3 plcd1a pfkla pde1a setd2 plcb3 gls2a cerk tat cdipt nanp fhit prodha aldh18a1 glula

### Sheet: Asympt_Sympt
Enrichment FDR	nGenes	Pathway Genes	Fold Enrichment	Pathway	URL	Genes
8.08593e-05	3	96	78.5234	ECM-receptor interaction	http://www.genome.jp/kegg-bin/show_pathway?dre04512	itga10 tnn col9a1a
0.000771944	3	258	29.218	Focal adhesion	http://www.genome.jp/kegg-bin/show_pathway?dre04510	itga10 tnn col9a1a
