## Supplementary material for "Transcriptomics Reveals Tumorigenesis and Pathogen Response in Scombrid Puffy Snout Syndrome": S6_Table5

### Sheet: Sheet1
A C G T N IUPAC Other GC GC_stdev
0.2906 0.2087 0.2081 0.2925 0.0000 0.0000 0.0000 0.4168 0.0632
Main genome scaffold total: 895635
Main genome contig total: 895635
Main genome scaffold sequence total: 577.570 MB
Main genome contig sequence total: 577.570 MB 0.000% gap
Main genome scaffold N/L50: 160671/875
Main genome contig N/L50: 160671/875
Main genome scaffold N/L90: 655828/280
Main genome contig N/L90: 655828/280
Max scaffold length: 22.036 KB
Max contig length: 22.036 KB
Number of scaffolds > 50 KB: 0
% main genome in scaffolds > 50 KB: 0.00%
Minimum Number Number Total Total Scaffold
Scaffold of of Scaffold Contig Contig
Length Scaffolds Contigs Length Length Coverage
-------- -------------- -------------- -------------- -------------- --------
All 895,635 895,635 577,570,461 577,570,461 100.00%
100 895,635 895,635 577,570,461 577,570,461 100.00%
250 739,015 739,015 542,439,912 542,439,912 100.00%
500 333,419 333,419 401,408,392 401,408,392 100.00%
1 KB 132,930 132,930 262,975,729 262,975,729 100.00%
2.5 KB 27,006 27,006 104,837,410 104,837,410 100.00%
5 KB 4,357 4,357 29,158,559 29,158,559 100.00%
10 KB 269 269 3,279,636 3,279,636 100.00%
